# Genome-wide CRISPRi-seq identified ferredoxin-NADP reductase FprB as a synergistic target for gallium therapy in *Pseudomonas aeruginosa*

**DOI:** 10.1101/2024.09.01.610675

**Authors:** Yu Zhang, Tingting Zhang, Xue Xiao, Adam Kawalek, Jinzhao Ou, Anmin Ren, Wenhao Sun, Vincent de Bakker, Yujie Liu, Yuelong Li, Liang Yang, Liang Ye, Ning Jia, Jan-Willem Veening, Yejun Wang, Xue Liu

## Abstract

With the rise of antibiotic-resistant bacteria, non-antibiotic therapies like gallium are increasingly gaining attention. Gallium ions exhibit potent activity against multidrug-resistant bacteria and intravenous gallium nitrite is under phase 2 clinical trials to treat chronic *Pseudomonas aeruginosa* infections in cystic fibrosis patients. However, its clinical efficacy is constrained by the achievable peak concentration in human tissue. To address this limitation, we applied a genome-wide CRISPR interference approach (CRISPRi-seq), to identify potential synergistic targets with gallium. Through the systemic screening, we classified the essential genes by response time and growth reduction, pinpointing the most vulnerable therapeutic targets in this species. In addition, we identified a highly conserved gene *fprB*, encoding a ferredoxin-NADP^+^ reductase, the downregulation of which dramatically sensitized the cells to gallium. Using a null mutant, we confirmed the loss of *fprB* lowers the minimum inhibitory concentration of gallium from 320 µM to 10 µM and shifted gallium’s mode of action from bacteriostatic to bactericidal. Further investigation revealed that FprB plays a critical role in modulating oxidative stress induced by gallium, via control of the iron homeostasis and reactive oxygen species accumulation. Deleting *fprB* also enhanced gallium’s efficacy against biofilms formation and improved outcomes in murine lung infection model of *P. aeruginosa,* suggesting FprB as a promising drug target in combination with gallium. Overall, our data showed CRISPRi-seq as a powerful tool for systematic genetic analysis of *P. aeruginosa*, advancing identification of novel therapeutic targets.
