## Supplementary Table S1 for "Genome-wide CRISPRi-seq identified ferredoxin-NADP reductase FprB as a synergistic target for gallium therapy in *Pseudomonas aeruginosa*"

### Sheet: Sheet1
Strains/Plasmids	Relevant features	Reference
P. aeruginosa
SZU39	PAO1, wild-type	lab stock
SZU41	PA14, wild-type	lab stock
SZU371	PA14, AprR, glmS::CRISPRi with sgRNA targeting ftsZ	this work
SZU381	PA14, AprR, CRISPRi library, set 1	this work
SZU393	PA14, GenR, glmS::Ptet-luxABCDE	this work
SZU613	PA14, AprR, glmS::CRISPRi with sgRNA targeting PA14_22320	this work
SZU615	PA14, AprR, glmS::CRISPRi with sgRNA targeting fdx2	this work
SZU652	PA14, AprR, glmS::CRISPRi with sgRNA targeting hitA	this work
SZU653	PA14, AprR, glmS::CRISPRi with sgRNA targeting thiE	this work
SZU654	PA14, AprR, glmS::CRISPRi with sgRNA targeting PA14_56670	this work
SZU656	PA14, AprR, glmS::CRISPRi with sgRNA targeting lucff	this work
SZU862	PAO1, △PA3237	this work
SZU890	PAO1, △fprB	this work
SZU897	PA14, AprR, CRISPRi library, set 2	this work
SZU917	P5, wild-type	from Lab of Prof. Liang Yang
SZU919	PDO300, wild-type	from Lab of Prof. Liang Yang
SZU923	P5, AprR, glmS::CRISPRi with sgRNA targeting ftsZ	this work
SZU927	PD0300, AprR, glmS::CRISPRi with sgRNA targeting ftsZ	this work
SZU978	PAO1, AprR, glmS::CRISPRi with sgRNA targeting lucff	this work
SZU981	PA14, AprR, glmS::CRISPRi with sgRNA targeting phzM	this work
SZU986	PA14, AprR, glmS::CRISPRi with sgRNA targeting fprB	this work
SZU987	PA14, AprR, glmS::CRISPRi with sgRNA targeting pilW	this work
SZU989	PA14, AprR, glmS::CRISPRi with sgRNA targeting flgK	this work
SZU1084	PA14, AprR, glmS::CRISPRi with sgRNA targeting fprA	this work
SZU1143	PAO1, △hitA	this work
SZU1159	PAO1, GenR, △fprB, glmS::Ptet-fprB complementation	this work
SZU1288	PAO1, GenR, △fprB, glmS::Ptet-fprBA57G,Y58A complementation	this work
SZU1289	PAO1, GenR,△fprB, glmS::Ptet-fprBF72A,I74A complementation	this work
SZU1375	PAO1, AprR, glmS::CRISPRi with sgRNA targeting ftsZ	this work
SZU1405	PA14, GenR, glmS::Para-luxABCDE	this work
SZU1546	PAO1, GenR, △fprB, glmS::PfprB-fprA CDS	this work
SZU1757	PAO1, AprR, glmS::CRISPRi with sgRNA targeting rplL	this work
SZU1758	PA14, AprR, glmS::CRISPRi with sgRNA targeting murG	this work
SZU1760	PA14, AprR, glmS::CRISPRi with sgRNA targeting uppS	this work
SZU1761	PA14, AprR, glmS::CRISPRi with sgRNA targeting PA14_03730	this work
SZU1762	PA14, AprR, glmS::CRISPRi with sgRNA targeting coaC	this work
SZU1763	PA14, AprR, glmS::CRISPRi with sgRNA targeting cpg2	this work
SZU1766	PAO1, AprR, glmS::CRISPRi with sgRNA targeting proA	this work
SZU1767	PA14, AprR, glmS::CRISPRi with sgRNA targeting PA14_05290	this work
SZU1769	PA14, AprR, glmS::CRISPRi with sgRNA targeting rpmE	this work
SZU1773	PA14, AprR, glmS::CRISPRi with sgRNA targeting mraY	this work
SZU1774	PA14, AprR, glmS::CRISPRi with sgRNA targeting speB1	this work
SZU1775	PA14, AprR, glmS::CRISPRi with sgRNA targeting PA14_12860	this work
SZU1777	PA14, AprR, glmS::CRISPRi with sgRNA targeting PA14_31960	this work
SZU1778	PA14, AprR, glmS::CRISPRi with sgRNA targeting PA14_28320	this work
SZU1779	PA14, AprR, glmS::CRISPRi with sgRNA targeting pstA	this work
E. coli
SZU32	DH5α,F– endA1 glnV44 thi-1 recA1 relA1 gyrA96 deoR nupG purB20 φ80dlacZΔM15 Δ(lacZYA-argF) U169, hsdR17(rK–mK+), λ–	lab stock
SZU27	WM3064, thrB1004 pro thi rpsL hsdS lacZΔM15 RP4-1360 Δ(araBAD)567 ΔdapA1341::[erm pir]	lab stock
SZU148	WM3064 gyrA462Arg→Cys, mutation in DNA gyrase, confering resistance to CcdB colicin	lab stock
SZU195	WM3064, containing a plasmid pJMP1039 that expresses Tn7 transposase, used as a helper strain for conjugation	lab stock
SZU234	WM3064 gyrA462Arg→Cys, containing a palsmid PJMP2846-ccdB	lab stock
SZU368	WM3064 gyrA462Arg→Cys, containing a plasmid pCRISPRi-ccdB, used for sgRNA library construction	lab stock
Rosetta(DE3)	F- ompT hsdSB(rB-, mB-) gal dcm(DE3) pRARE(argU, argW, ilex, glyT, leuW, proL) (CamR)	from Lab of Prof. Sisi Li
Plasmids
pCasPA	TetR, expressing Cas9 nuclease and the λ-Red recombination system	(Chen et al., 2018)
pACRISPR	AmpR, expressing sgRNA to target a specific sequence	(Chen et al., 2018)
pUC18T-mini-Tn7T-P3-luxABCDE	AmpR, GenR, Tn7 system, P3, luxABCDE	lab stock
pJMP2846	AmpR, KanR, R6K ori, Spydcas9::3Xmyc, PLlacO1, Tn7 system	(Banta et al., 2020)
pJMP1039	AmpR, expressing TnsABCD transposase	(Peters et al., 2019)
pPEPZ-sgRNAclone	SptR, P3, mCherry, dCas9 handling and terminator	(Liu et al., 2021)
ptet-lux-Tn7T-Gm	AmpR, GenR, Tn7 system, tetR, Ptet	this work
PJMP2846-ccdB	AmpR, KanR, R6K ori, Spydcas9::3Xmyc, PLlacO1, Tn7 system	this work
pCRISPRi-ccdB	AmpR, AprR, Tn7 system, Spydcas9::3Xmyc, dCas9 handling and terminator, tetR, Ptet	this work
Chen W, Zhang Y, Zhang Y, Pi Y, Gu T, Song L, Wang Y, Ji Q. CRISPR/Cas9-based Genome Editing in Pseudomonas aeruginosa and Cytidine Deaminase-Mediated Base Editing in Pseudomonas Species. iScience. 2018;6:222-231. Banta AB, Ward RD, Tran JS, Bacon EE, Peters JM. Programmable Gene Knockdown in Diverse Bacteria Using Mobile-CRISPRi. Curr Protoc Microbiol. 2020;59(1):e130. Peters JM, Koo BM, Patino …
