## Supplementary Table S2 for "Genome-wide CRISPRi-seq identified ferredoxin-NADP reductase FprB as a synergistic target for gallium therapy in *Pseudomonas aeruginosa*"

### Sheet: Table S2
Oligo No.	Full name	Sequence (5'-3')	Notes
OXL134	134_gyrA-ssDNA	gtctgtactacctgaccgaacagcaagctcaggcgattcttgatctgtgtttgcagaaactgaccggtcttgagcacgaaaaactgctc	ssDNA for constructing WM3064 gyrA462Arg→Cys mutant, using CRISPR-Cas9 toolkit
OXL135	135_sgRNAgyrA-F	tagtacagcaagctcaggcgattc	sgRNA targeting gyrA
OXL136	136_sgRNAgyrA-R	aaacgaatcgcctgagcttgctgt	sgRNA targeting gyrA
OXL226	226_infusion-ccdB-F	gaaagaattcctaaagatctTCGTCGGCAGCGTCAGAT	to amplify Illumina read 1, P3 promoter, BsaI site-flanked mCherry, sgRNA scaffold, sgRNA terminator, and Illumina read 2
OXL227	227_infusion-ccdB-R	gaacggtcagccacatgaatGTCTCGTGGGCTCGGAGATG	to amplify Illumina read 1, P3 promoter, BsaI site-flanked mCherry, sgRNA scaffold, sgRNA terminator, and Illumina read 2
OXL289	289_ccdB-BsaI-F	AGtatatGAGACCcgagaacaggggctggtgaaa	to amplify ccdB from gBlock 4
OXL290	290_ccdB-BsaI-R	ttaaactgagaccttatattccccagaacatcaggttaa	to amplify ccdB from gBlock 4
OXL299	299_Tn7 insertion PA-F	gttgcaattgctctcgtaccatgtcg	to check Tn7 transposition into PA, from the upstream of insert site (25 bp behind glms )
OXL300	300_Tn7 insertion PA-R	ccaccctgtgggtattgggcatcg	to check Tn7 transposition into PA, from the downstream of insert site (25 bp behind glms )
OXL384	384_gblock 6+7-F	ctcactagtggatCCaaaaaattagcgcaagaagacaaaaatc	to perform gblock 6 and gblock 7 amplification
OXL385	385_tetR-R	ATGAGCCGGCTCGATAAAAGCAAG	to perform gblock 6 and gblock 7 amplification
OXL386	386_pcon-tet-F	ATCGAGCCGGCTCATaattgacggctagctcag	to perform gblock 6 and gblock 7 amplification
OXL387	387_gblock 6+7-luxABCED-R	atttttttagtcattgattgtacctcctgg	to perform gblock 6 and gblock 7 amplification
OXL409	409_PA14-set1-F	TAGTTGGTGGGTTTCCCTACCGTGT	to amplify PA14 sgRNAs set 1 library
OXL410	410_PA14-set1-R	AGAGAGGATTCTCACTTACTGTACC	to amplify PA14 sgRNAs set 1 library
OXL411	411_PA14-set2-F	GGTTCTAAGTTTAGCGTAGCCGGTT	to amplify PA14 sgRNAs set 2 library
OXL412	412_PA14-set2-R	AACTGGCAATCGCACCCACCTAAAG	to amplify PA14 sgRNAs set 2 library
OXL483	483_ApmR-IF-F	ggatcgtttcgcatgtcatcagcggtggagtgcaa	to amplify the ApmR marker
OXL484	484_ApmR-if-R	accccagagtcccgctcagccaatcgactggcgag	to amplify the ApmR marker
OXL567	567_xpcon-Ta-R	ccgccgaagcggggttttttgcgGAATTCGAGCTCGGTACCTCGCGAATG	to amplify Codon-optimized TetR for construction of ptet-lux-Tn7T-Gm
OXL568	568_Tb-backbone-F	accccgcttcggcggggttttttcgcGGATCTAGACGGTGATCAACACG	to amplify Ptet for construction of ptet-lux-Tn7T-Gm
OXL657	657_CPTet-R	gcaagagtagtcgcaaaaaaattagcgcaagaagacaaaaatc	to amplify Codon-optimized TetR
OXL658	658_CPTet-F	cctgctgatgtgctctgtgctcagtatctctatcactgataggg	to amplify Codon-optimized TetR
OXL659	659_pJMP2846-F	tgcgactactcttgcctactaccta	to amplify the fragment of pJMP2846 except for LacI and its promoter as well as lacI targeting sequences
OXL660	660_pJMP2846-R	gagcacatcagcaggtttcacacag	to amplify the fragment of pJMP2846 except for LacI and its promoter as well as lacI targeting sequences
OXL706	706_sgRNA PAftsZ-F	tataACCGATCACTTTTATGACGG	sgRNA targeting essential gene ftsM of PA, to test CRIRPRi efficiency
OXL707	707_sgRNA PAftsZ-R	aaacccgtcataaaagtgatcggt	sgRNA targeting essential gene ftsM of PA, to test CRIRPRi efficiency
OXL1215	1215_p368-IP-F	gagctgaaagaattcctaaagatcttcg	to amplify pCRISPRi backbone
OXL1216	1216_p368-IP-R	atggataagaaatactcaataggcttagct	to amplify pCRISPRi backbone
OXL1426	1426_PA14_22320-F	TATAgtgcatgacggtgaaggtca	sgRNA-F targeting PA14_22320 for knock down purpose
OXL1427	1427_PA14_22320-R	AAACtgaccttcaccgtcatgcac	sgRNA-R targeting PA14_22320 for knock down purpose
OXL1503	1503_PA14_62000-sgRNA-F-KO	GTGGaaacggttgagaagtcgaac	sgRNA targeting PA14_62000 (hitA) of PA14,for knock out purpose
OXL1504	1504_PA14_62000-sgRNA-R	aaacgttcgacttctcaaccgttt	sgRNA targeting PA14_62000 of PA14,complementary oligo
OXL1553	1553_PA14_62000-sgRNA-F-KD	TATAaaacggttgagaagtcgaac	sgRNA-F targeting PA14_62000 for knock down purpose
OXL1555	1555_hitA-dn-F-KO	ggcctgaattgatcggcgccg	to amplify the downstream of PA14_62000
OXL1557	1557_ThiE-sgRNA-F-KD	TATAggctatcggtgatggcgtac	sgRNA-F targeting thiE for knock down purpose
OXL1558	1558_ThiE-sgRNA-R-KD	AAACgtacgccatcaccgatagcc	sgRNA-R targeting thiE for knock down purpose
OXL1559	1559_PA14_56670-sgRNA-F-KD	TATAggccgtcttccagggcggcg	sgRNA-F targeting PA14_56670 for knock down purpose
OXL1560	1560_PA14_56670-sgRNA-R-KD	AAACcgccgccctggaagacggcc	sgRNA-R targeting PA14_56670 for knock down purpose
OXL1573	1573_hitA-up-R-KO	cgatcaattcaggccggattctccccgtgggttacaaatg	to amplify hitA upstream
OXL1656	1656_hitA-up-F-KO	tgtccatacccatggtctagaccgatcatgcacaccgacatcga	to amplify homologous arm of hitA
OXL1657	1657_hitA-dn-R-KO	gggagtatgaaaagtctcgagcgccgactcctccagggaagg	to amplify homologous arm of hitA
OXL1658	1658_PA3237-up-R-KO	tgtccatacccatggtctagagccctgccacatgatccccgc	to amplify homologous arm of PA3237
OXL1659	1659_PA3237-dn-F-KO	gggagtatgaaaagtctcgagcttcaggtattccgggtagctgctg	to amplify homologous arm of PA3237
OXL1747	1747_hitA KO-seq-F	ccgccaaccacaaccagttggg	to test hitA KO in PAO1
OXL1774	1774_hitA KO-seq-R	gtaggccagtacccgggtgcg	to sequence hitA KO
OXL1812	1812_p109-B1-F	atgagtgacgcatcctcacgataatatccggg	to amplify pCasPA backbone
OXL1813	1813_p109-B1-R	gaggtcggcgtagacggtctgacgac	to amplify pCasPA backbone
OXL1814	1814_p109-B2-F	cgtctacgccgacctcgttcaacagg	to amplify pCasPA backbone
OXL1815	1815_p109-B2-R	tggcttgataaatcgatgcaggtggcacttttcg	to amplify pCasPA backbone
OXL2146	2146_PA0287-up-R-KO	tcgcccgcgctccttttcttg	to construct pACRISP for PA0287 knock-out
OXL2147	2147_PA0287-dn-F-KO	aagaaaaggagcgcgggcgacccaccgcgccgggcgg	to construct pACRISP for PA0287 knock-out
OXL2162	2162_PA3237-dn-R-KO	gtattccgggaagctgctggcg	to amplify PA3237
OXL2163	2163_PA0287-up-F-KO	cgccacctgttccgccgcgc	to amplify PA0287
OXL2164	2164_PA0287-dn-R-KO	atcggaatgcgcatcgaaatgcac	to amplify PA0287
OXL2166	2166_PA3237 KO-seq-F	gtgcgtccgggtagttgatgg	to seqence PA3287
OXL2167	2167_PA0287 KO-seq-F	caaccgcttccagatcatggcg	to seqence PA0287
OXL2168	2168_PA0287 KO-seq-R	gtcgtccggcgaatacaccgag	to seqence PA0287
OXL2387	2387_fprB-up-R-KO	gtcttccgtatccagccgtcgtc	to amplify fprB upstream
OXL2388	2388_fprB-up-F-KO	ggtccgctccggataccgatac	to amplify fprB upstream
OXL2389	2389_fprB-dn-R-KO	gtatccggagcggaccgtgcatgcccgcgcagtagc	to amplify fprB downstream
OXL2390	2390_fprB-dn-F-KO	ccgaaggctgcattagactgcctttac	to amplify fprB downstream
OXL2391	2391_PA14 pilW-sgRNA-F-KD	TATAcgagcagttctaccatcgat	sgRNA targeting PA14 pilW
OXL2392	2392_PA14 pilW-sgRNA-R-KD	AAACatcgatggtagaactgctcg	sgRNA targeting PA14 pilW
OXL2393	2393_PA14 flgK-sgRNA-F-KD	TATAggctggtgccgaggccggac	sgRNA targeting PA14 flgK
OXL2394	2394_PA14 flgK-sgRNA-R-KD	AAACgtccggcctcggcaccagcc	sgRNA targeting PA14 flgK
OXL2399	2399_PA14 phzM-sgRNA-F-KD	TATAcgtagcgacgtagacgcaac	sgRNA targeting PA14 phzM
OXL2400	2400_PA14 phzM-sgRNA-R-KD	AAACgttgcgtctacgtcgctacg	sgRNA targeting PA14 phzM
OXL2422	2422_fprB KO-seq-F	caagacccgacgcaaacgtatg	to sequence fprB ko
OXL2423	2423_fprB KO-seq-R	tggcctactggaacaacggcatg	to sequence fprB ko
OXL2472	2472_fprB-Com-F	caggaggtacaatcaatgaccgccagcgaagagaaattca	to construct fprB complementary strain
OXL2881	2881_fprA-sgRNA-F-KD	agtggtctcaTATAgtgcacgctgagaacgcgctGTTTtGAGACCctg	sgRNA targeting fprA for knockdown purpose
OXL2882	2882_fprA-sgRNA-R-KD	cagGGTCTCaAAACagcgcgttctcagcgtgcacTATAtgagaccact	sgRNA targeting fprA for knockdown purpose
OXL2473	2473_fprB-Com-R	ggcgCGAGGCAGGTGctaccagtagttctccaccg	to construct △fprB complementary strain
OXL3074	3074_FAD5758-1R	atcgaAGCACcgcgccagacg	to construct a FAD biding site-mutated fprB complementation
OXL3075	3075_FAD5758-2F	gcgcgGTGCTtcgatggtttcg	to construct a FAD biding site-mutated fprB complementation
OXL3076	3076_FAD727476-1R	gacgGCggaaGCgaagtcgagg	to construct a FAD biding site-mutated fprB complementation
OXL3077	3077_FAD727476-2F	ttcGCttccGCcgtcgCTccg	to construct a FAD biding site-mutated fprB complementation
OXL3826	3826_PA14_08750-F	agtggtctcaTATAGGCGTTGATGATGTCTTCGTGTTTtGAGACCctg	sgRNA targeting PA14 rplL
OXL3827	3827_PA14_08750-R	cagGGTCTCaAAACACGAAGACATCATCAACGCCTATAtgagaccact	sgRNA targeting PA14 rplL
OXL3828	3828_PA14_57340-F	agtggtctcaTATACGGTGCCACCCGCCATGATCGTTTtGAGACCctg	sgRNA targeting PA14 murG
OXL3829	3829_PA14_57340-R	cagGGTCTCaAAACGATCATGGCGGGTGGCACCGTATAtgagaccact	sgRNA targeting PA14 murG
OXL3832	3832_PA14_17110-F	agtggtctcaTATATGGCACGCACACATCCTTCCGTTTtGAGACCctg	sgRNA targeting PA14 uppS
OXL3833	3833_PA14_17110-R	cagGGTCTCaAAACGGAAGGATGTGTGCGTGCCATATAtgagaccact	sgRNA targeting PA14 uppS
OXL3834	3834_PA14_03730-F	agtggtctcaTATACCACCAGTTGCCAGGGCGACGTTTtGAGACCctg	sgRNA targeting PA14_03730
OXL3835	3835_PA14_03730-R	cagGGTCTCaAAACGTCGCCCTGGCAACTGGTGGTATAtgagaccact	sgRNA targeting PA14_03730
OXL3836	3836_PA14_70240-F	agtggtctcaTATACAATGCCGCCGCCCACGCCGGTTTtGAGACCctg	sgRNA targeting PA14 coaC
OXL3837	3837_PA14_70240-R	cagGGTCTCaAAACCGGCGTGGGCGGCGGCATTGTATAtgagaccact	sgRNA targeting PA14 coaC
OXL3838	3838_PA14_28060-F	agtggtctcaTATACAAGAGGCGGGGCAGGCGGCGTTTtGAGACCctg	sgRNA targeting PA14 cpg2
OXL3839	3839_PA14_28060-R	cagGGTCTCaAAACGCCGCCTGCCCCGCCTCTTGTATAtgagaccact	sgRNA targeting PA14 cpg2
OXL3844	3844_PA14_12010-F	agtggtctcaTATACATATAGTCGAGGACGGACTGTTTtGAGACCctg	sgRNA targeting PA14 proA
OXL3845	3845_PA14_12010-R	cagGGTCTCaAAACAGTCCGTCCTCGACTATATGTATAtgagaccact	sgRNA targeting PA14 proA
OXL3846	3846_PA14_05290-F	agtggtctcaTATAAATGATGCTTGAGGTAGGTTGTTTtGAGACCctg	sgRNA targeting PA14_05290
OXL3847	3847_PA14_05290-R	cagGGTCTCaAAACAACCTACCTCAAGCATCATTTATAtgagaccact	sgRNA targeting PA14_05290
OXL3850	3850_PA14_66710-F	agtggtctcaTATACGATAGCTTCGTAAGTCGGAGTTTtGAGACCctg	sgRNA targeting PA14 rpmE
OXL3851	3851_PA14_66710-R	cagGGTCTCaAAACTCCGACTTACGAAGCTATCGTATAtgagaccact	sgRNA targeting PA14 rpmE
OXL3858	3858_PA14_57380-F	agtggtctcaTATAGCAGGTATTCGGCCAGCAGCGTTTtGAGACCctg	sgRNA targeting PA14 mraY
OXL3859	3859_PA14_57380-R	cagGGTCTCaAAACGCTGCTGGCCGAATACCTGCTATAtgagaccact	sgRNA targeting PA14 mraY
OXL3860	3860_PA14_03770-F	agtggtctcaTATACGGCGTCGAGGGGCTGCGGAGTTTtGAGACCctg	sgRNA targeting PA14 speB1
OXL3861	3861_PA14_03770-R	cagGGTCTCaAAACTCCGCAGCCCCTCGACGCCGTATAtgagaccact	sgRNA targeting PA14 speB1
OXL3862	3862_PA14_12860-F	agtggtctcaTATAATGCATGCTGAGGCGATGGTGTTTtGAGACCctg	sgRNA targeting PA14_12860
OXL3863	3863_PA14_12860-R	cagGGTCTCaAAACACCATCGCCTCAGCATGCATTATAtgagaccact	sgRNA targeting PA14_12860
OXL3866	3866_PA14_31960-F	agtggtctcaTATACAGGCCCTGGTGCAGGTAGTGTTTtGAGACCctg	sgRNA targeting PA14_31960
OXL3867	3867_PA14_31960-R	cagGGTCTCaAAACACTACCTGCACCAGGGCCTGTATAtgagaccact	sgRNA targeting PA14_31960
OXL3868	3868_PA14_28320-F	agtggtctcaTATACTTGCTCAACAACAGGGCGCGTTTtGAGACCctg	sgRNA targeting PA14_28320
OXL3869	3869_PA14_28320-R	cagGGTCTCaAAACGCGCCCTGTTGTTGAGCAAGTATAtgagaccact	sgRNA targeting PA14_28320
OXL3872	3872_PA14_70830-F	agtggtctcaTATAGGGCGAGCCGCTGCCGAACCGTTTtGAGACCctg	sgRNA targeting PA14 pstA
OXL3873	3873_PA14_70830-R	cagGGTCTCaAAACGGTTCGGCAGCGGCTCGCCCTATAtgagaccact	sgRNA targeting PA14 pstA
