## Supplementary Table S3 for "Genome-wide CRISPRi-seq identified ferredoxin-NADP reductase FprB as a synergistic target for gallium therapy in *Pseudomonas aeruginosa*"

### Sheet: Sheet1
Name	Sequence (5’-3’)
gblock4-ccdB-CSY	ccattctacagtttattcttgacattgcactgtccccctggtataataactatagttcactgccgtataggcagctaagaaatgagaccgacgagaacaggggctggtgaaatgcagtttaaggtttacacctataaaagagagagccgttatcgtctgtttgtggatgtacagagtgatattattgacacgcccgggcgacggatggtgatccccctggccagtgcacgtctgctgtcagataaagtctcccgtgaactttacccggtggtgcatatcggggatgaaagctggcgcatgatgaccaccgatatggccagtgtgccggtttccgttatcggggaagaagtggctgatctcagccaccgcgaaaatgacatcaaaaacgccattaacctg…
gblock 6-TetPt5	aaaaaattagcgcaagaagacaaaaatcaccttgcgctaatgctctgttacagtggagctcgcgaaaaaaccccgccgaagcggggttttttgcgtaattttcctcctatttagatccttaggagccggattcgcatttcagctgcttctcgaggccgcagatgatgagctcgaggccgaagaggaaggccggctccgcgccctgatgatcgaagagctcgatcgcttggcggaggagcgggggcatggaatccgtggtcggcgtttcgcgttcctctttggcgacctgatgctcttggtcctccagcacgcagcccagggtgaaatgccccacggcggagagcgcatacagcgcattttcgaggctgaacccctgttggcagaggaacgccagttggt…
