## Supplementary Table S8 for "Genome-wide CRISPRi-seq identified ferredoxin-NADP reductase FprB as a synergistic target for gallium therapy in *Pseudomonas aeruginosa*"

### Sheet: Table S8-GOenrich
ID	Description	GeneRatio	BgRatio	pvalue	p.adjust	qvalue	geneID	Count
Down-regulated
GO:0003935	GTP cyclohydrolase II activity	1/7	1/3789	0.00184745	0.00738981	0.00388938	PA14_11510	1
GO:0004149	dihydrolipoyllysine-residue succinyltransferase activity	1/7	1/3789	0.00184745	0.00738981	0.00388938	PA14_44000	1
GO:0045252	oxoglutarate dehydrogenase complex	1/7	1/3789	0.00184745	0.00738981	0.00388938	PA14_44000	1
GO:0140647	P450-containing electron transport chain	1/7	1/3789	0.00184745	0.00738981	0.00388938	PA14_14800	1
GO:0004324	ferredoxin-NADP+ reductase activity	1/7	2/3789	0.00369198	0.0118143	0.00621807	PA14_61060	1
GO:0009231	riboflavin biosynthetic process	1/7	6/3789	0.0110409	0.0294424	0.015496	PA14_11510	1
Up-regulated
GO:0015934	large ribosomal subunit	3/75	7/3789	0.000246335	0.0335016	0.0243742	PA14_09040/PA14_09030/PA14_25630	3
GO:0003735	structural constituent of ribosome	6/75	54/3789	0.000597603	0.0363182	0.0264234	PA14_08720/PA14_09040/PA14_09030/PA14_25630/PA14_09070/PA14_09020	6
GO:0006412	translation	6/75	57/3789	0.000801136	0.0363182	0.0264234	PA14_08720/PA14_09040/PA14_09030/PA14_25630/PA14_09070/PA14_09020	6
